# A Heat Stress Responsive NAC Transcription Factor Heterodimer Plays Key Roles in Rice Grain Filling

**DOI:** 10.1101/2020.02.08.939728

**Authors:** Ye Ren, Zhouquan Huang, Hao Jiang, Zhuo Wang, Fengsheng Wu, Yufei Xiong, Jialing Yao

## Abstract

High temperature often leads to the failure of grain filling in rice (*Oryza sativa*) to cause yield loss, while the mechanism is not well elucidated yet. Here, we report that two seed-specific NAM/ATAF/CUC domain transcription factors, *ONAC127* and *ONAC129*, are responsive to heat stress and involved in the grain filling process of rice. *ONAC127* and *ONAC129* are dominantly expressed in the pericarp and can form a heterodimer during rice grain filling. CRISPR/Cas9 induced mutants and overexpression lines were then generated to investigate the functions of these two transcription factors. Interestingly, both knock-out and overexpression plants showed incomplete grain filling and shrunken grains, which became more severe under heat stress. Transcriptome analysis revealed that *ONAC127* and *ONAC129* mainly regulate stimulus response and nutrient transport. ChIP-seq analysis identified that the direct targets of ONAC127 and ONAC129 in developing rice seeds include monosaccharide transporter *OsMST6*, sugar transporter *OsSWEET4*, calmodulin-like protein *OsMSR2* and AP2/ERF factor *OsEATB*. These results suggest that *ONAC127* and *ONAC129* may regulate grain filling through affecting sugar transportation and abiotic stress responses. Overall, this study demonstrates a transcriptional regulatory network involving ONAC127 and ONAC129 and coordinating multiple pathways to modulate seed development and heat stress response at rice reproductive stage.

**Highlight:** A NAC transcription factor heterodimer plays vital roles in heat stress response and sugar transportation at rice grain filling stage.
