## Supplemental Table S1 for "A Heat Stress Responsive NAC Transcription Factor Heterodimer Plays Key Roles in Rice Grain Filling"

### Sheet: Sheet1
Supplementary Table S1. Primers used in this study
Name	Primer Sequence
qRT-PCR
127QPCR-F	CTGGTGCTACCCTTATACCTTG
127QPCR-R	TTCGTTGCCTCTTCTTGTAGAT
129QPCR-F	TTATCCCTCCTGCCAATGGCAA
129QPCR-R	GCCAAAGAGGGGCCAACTATACA
qF-oleosin	CAACGCTGGCTACTCCTCTT
qR-oleosin	TGCAGGATCGCCTCTTAGAT
qF-SDBE	CCCAAGTTTCGACATGCTTT
qR-SDBE	AGCATGCCATATTTCCATGT
qMST6-F	GTGTCGGTGAACATGCTCTT
qMST6-R	AGTACCAGTGCGACTTCCAG
qMSR2-F	ATGTACGAGATGGAAGGGGAAG
qMSR2-R	GAGATCGAACCTGCAGATCAT
qSWEET4-F	TGATCGTCGGTATCCTCTGC
qSWEET4-R	GTAGAGGTCGAAGCGGATGA
qEATB-F	CAGATGACTCCGACTCTGTC
qEATB-R	ACTAGCTCAAAAACTAGACGCT
qSWEET11-F	GGGATTTCTGGCTAGTTTCT
qSWEET11-R	CGAGGTAGAGGACGATGTAG
qSWEET15-F	CTTCACCTTTGGCATCTTAG
qSWEET15-R	AACGCGTAGTACATCCACA
qHSP101-F	CAGAAGTCGGACATCCTCATC
qHSP101-R	ACATACGCGCTCTACTACTTAC
qHCI1-F	GCAATTCTACGGTGTCATCTTC
qHCI1-R	CACGACTTTGATTTGGTGTTCC
Ubiquitin-F	AACCAGCTGAGGCCCAAGA
Ubiquitin-R	ACGATTGATTTAACCAGTCCATGA
CRISPR
MutiCR-F	CGGTAAGGCGCGCCGTAGTG
MutiCR-R	TAGCTCGAGAGGCGCGCCAA
127CRJCF	AGTTGGAAACACCCCTCTTG
127CRJCR	TCCCCAAGTTGAATGACACA
129CRJCF	CAGTGATGAGTTGGAGATGCC
129CRJCR	AGTACTTCCCTTTCTCCCTCT
127-U3F1	GGCAGAACCCATCACCAGCAGCA
127-U3R1	AAACTGCTGCTGGTGATGGGTTCT
127-U3F2	GGCACGTTGGTGATGAAGTCACA
127-U3R2	AAACTGTGACTTCATCACCAACGT
127-U3F3	GGCATTCCCGTAGTGGAATACCA
127-U3R3	AAACTGGTATTCCACTACGGGAAT
129-U3F1	GGCACATCACAAATGAATTCAGA
129-U3R1	AAACTCTGAATTCATTTGTGATGT
129-U3F2	GGCACGTTCTTCCTCATAACCCA
129-U3R2	AAACTGGGTTATGAGGAAGAACGT
129-U6aF1	GCCGGGCATGTCACACCCCACCG
129-U6aR1	AAACCGGTGGGGTGTGACATGCCC
129-U6aF2	GCCGGTGTGACATGCCCACAGCG
129-U6aR2	AAACCGCTGTGGGCATGTCACACC
U-F	CTCCGTTTTACCTGTGGAATCG
gRNA-R	CGGAGGAAAATTCCATCCAC
SP-ML	GCGCGGTGTCATCTATGTTACTA
SP-R	CCCGACATAGATGCAATAACTTC
Promotor-GUS
DX2181F	TGATCAATTCCACAGTTTTCG
DX2181R	CCTCGCCGGACACGCTGAAC
127PGFP-F	CGCGGATCCGCGCTGCCACCACACACATGGTC
127PGUS-R	CGCGGATCCGCGTCTCCTCAATCGTAGAATAC
129PGUS-F	GGCTGCAGGTCGACGGATCCTGATTGATGCTGCTGATAACCAGAC
129PGUS-R	GACTGACCACCCGGGGATCCCGTTGCACCATTCACTATGGGAG
Overexpression
1301UF	GTTACTTCTGCAGGTCGACT
1301UR	GCGAAACCCTATAAGAACCC
127OX-F	TAGCCGGTACCCGGGGATCCATGGCCAGCCCTGGAGTTT
127OX-R	TCTTTGTAATCCATGGATCCGTTCATGCCATGGCCATAACC
129OX-F	TACGAACGATAGCCGGTACCATGCACCTCCCCGCTGTG
129OX-R	CCATCATGATCTTTGTAATCATCCTTTTGGTCAACACTACCAGCA
Subcellular Localization
pM999-GFP-F	TGACGTAAGGGATGACGCACAA
pM999-GFP-R	TGACAAGTGTTGGCCATGGA
127Sub.L-F	TCTAGAATGGCCAGCCCTGGAGTTT
127Sub.L-R	TCTAGAGTTCATGCCATGGCCATAACC
129Sub.L-F	GCAGATCTATCGATTCTAGAATGCACCTCCCCGCTGTG
129Sub.L-R	CCTTTGCCCATGGCTCTAGAATCCTTTTGGTCAACACTACCAGCA
Yeast Two-Hybrid Assay
T7	TAATACGACTCACTATAGGG
3AD	AGATGGTGCACGATGCACAG
3BD	TTTTCGTTTTAAAACCTAAGAGTC
127-ADF	GCCATGGAGGCCAGTGAATTCATGGCCAGCCCTGGAGTTT
127-ADR	AGCTCGAGCTCGATGGATCCGTTCATGCCATGGCCATAACC
129-ADF	GCCATGGAGGCCAGTGAATTCATGCACCTCCCCGCTGTG
129-ADR	AGCTCGAGCTCGATGGATCCATCCTTTTGGTCAACACTACCAGCA
127-BDF	TGGCCATGGAGGCCGAATTCATGGCCAGCCCTGGAGTTT
127-BDR	CGCTGCAGGTCGACGGATCCGTTCATGCCATGGCCATAACC
129-BDF	TGGCCATGGAGGCCGAATTCATGCACCTCCCCGCTGTG
129-BDR	CGCTGCAGGTCGACGGATCCATCCTTTTGGTCAACACTACCAGCA
BiFC Assay
pVYNE-F	ATCCTTCGCAAGACCCTT
pVYNE-R	AGATCCTCCTCAGAAATCAACT
pVYCE-F	ATCCTTCGCAAGACCCTT
pVYCE-R	CGTAATCTGGAACATCGTATGG
127-VYN-F	GGCGCGCCACTAGTGGATCCATGGCCAGCCCTGGAGTTT
127-VYN-R	ACAGTACTATCGATGGATCCGTTCATGCCATGGCCATAACC
129-VYN-F	GGCGCGCCACTAGTGGATCCATGCACCTCCCCGCTGTG
129-VYN-R	ACAGTACTATCGATGGATCCATCCTTTTGGTCAACACTACCAGCA
127-VYC-F	GGCGCGCCACTAGTGGATCCATGGCCAGCCCTGGAGTTT
127-VYC-R	ACAGTACTATCGATGGATCCGTTCATGCCATGGCCATAACC
129-VYC-F	GGCGCGCCACTAGTGGATCCATGCACCTCCCCGCTGTG
129-VYC-R	ACAGTACTATCGATGGATCCATCCTTTTGGTCAACACTACCAGCA
GST Pull Down Assay
pET-28a-F	TAATACGACTCACTATAGGG
pET-28a-R	CCGCTGAGCAATAACTAGC
pGET-4T-F	GGGCTGGCAAGCCACGTTTGGTG
pGET-4T-R	CCTCTGACACATGCAGCTCCCGG
127-28a-F	AGCAAATGGGTCGCGGATCCATGGCCAGCCCTGGAGTTT
127-28a-R	CGGAGCTCGAATTCGGATCCGTTCATGCCATGGCCATAACC
127-4T-F	ATCTGGTTCCGCGTGGATCCATGGCCAGCCCTGGAGTTT
127-4T-R	CCCGGGAATTCCGGGGATCCGTTCATGCCATGGCCATAACC
129-28a-F	AGCAAATGGGTCGCGGATCCATGCACCTCCCCGCTGTG
129-28a-R	CGGAGCTCGAATTCGGATCCATCCTTTTGGTCAACACTACCAGCA
129-4T-F	ATCTGGTTCCGCGTGGATCCATGCACCTCCCCGCTGTG
129-4T-R	CCCGGGAATTCCGGGGATCCATCCTTTTGGTCAACACTACCAGCA
Yeast One-Hybrid Assay
pHisi-1F	TATCAGGGTTATTGTCTCATGAGCG
pHisi-1R	CGATTGTGTGGCCTGTTCTGCTA
pGAD424F	ACAACCAATTGCCTCCTCTAACG
pGAD424R	GGCCAAGATTGAAACTTAGAGGAGT
HSPpHisi-F	CCTTTCGTCTTCAAGAATTCGAGGGAACCTGGCTTCTCTATT
HSPpHisi-R	CGTGAGCTCCCCGGGAATTCGGCTGCTCCTCCTCTCCT
MSTpHisi-F	CCTTTCGTCTTCAAGAATTCATCTATTCAGTAATCCACGATCCCAGG
MSTpHisi-R	CGTGAGCTCCCCGGGAATTCTGCTGCGACGACCACCTA
SWT15pHisi-F	CCTTTCGTCTTCAAGAATTCCAACGAAAGCAATCAACCAAGC
SWT15pHisi-R	CGTGAGCTCCCCGGGAATTCATCGATCTCCCTAGAACTCTTCC
SWT4pHisi-F	CCTTTCGTCTTCAAGAATTCGTGACGCTAGATGGCATTTGA
SWT4pHisi-R	CGTGAGCTCCCCGGGAATTCGGCGGCTGGTCGGCGGCGGCCTCCCTC
bHLHpHisi-F	CCTTTCGTCTTCAAGAATTCCCCTCCATCCCCTAATATAAGGAA
bHLHpHisi-R	CGTGAGCTCCCCGGGAATTCGGGGTGTATGGGGAGGTG
MSRpHisi-F	CCTTTCGTCTTCAAGAATTCATATAGTTTATGGGAGCTTGTGCTG
MSRpHisi-R	CGTGAGCTCCCCGGGAATTCTGTCGATCGATATATCGAACTGATC
EATBpHisi-F	CCTTTCGTCTTCAAGAATTCACGTGTCAAGGGTTCAATGT
EATBpHisi-R	CGTGAGCTCCCCGGGAATTCGAGTGTTCCAGTGATCAGTAGG
127AD424-F	GATCGAATTCCCGGGGATCCATGGCCAGCCCTGGAGTTT
129AD424-F	GATCGAATTCCCGGGGATCCATGCACCTCCCCGCTGTG
127AD424-R	CTCTGCAGGTCGACGGATCCGTTCATGCCATGGCCATAACC
129AD424-R	CTCTGCAGGTCGACGGATCCATCCTTTTGGTCAACACTACCAGCA
Dual-LUC Assay
190LUC-F	GTAAAACGACGGCCAGTG
190LUC-R	CATGGTCGACTGTAATTGTAAATAGT
None-F	TCCCACTATCCTTCGCAAG
None-R	CTTATCTGGGAACTACTCAC
Gal4DB-F	GCCTCTAACATTGAGACAGC
Gal4DB-R	CTTATCTGGGAACTACTCAC
127-none-F	CCCCCGGGCTGCAGGAATTCATGGCCAGCCCTGGAGTTT
127-none-R	ATAAGCTTGATATCGAATTCGTTCATGCCATGGCCATAACC
127-DBD-F	CCCCCGGGCTGCAGGAATTCATGGCCAGCCCTGGAGTTT
127-DBD-R	ATAAGCTTGATATCGAATTCGTTCATGCCATGGCCATAACC
129-none-F	CCCCCGGGCTGCAGGAATTCATGCACCTCCCCGCTGTG
129-none-R	ATAAGCTTGATATCGAATTCATCCTTTTGGTCAACACTACCAGCA
129-DBD-F	CCCCCGGGCTGCAGGAATTCATGCACCTCCCCGCTGTG
129-DBD-R	ATAAGCTTGATATCGAATTCATCCTTTTGGTCAACACTACCAGCA
SWT4-190L-F	GGAGAGGACACGCTGGATCCGTGACGCTAGATGGCATTTGA
SWT4-190L-R	TTGTTGGTAATTGTGGATCCGGCGGCTGGTCGGCGGCGGCCTCCCTCGCGAAAACGAA
MST6-190L-F	GGAGAGGACACGCTGGATCCATCGGCTCCACCATCCCC
MST6-190L-R	TTGTTGGTAATTGTGGATCCTGCTGCGACGACCACCTA
HCI-190L-F	GGAGAGGACACGCTGGATCCCAAATCTATGGCCCACCTACCCT
HCI-190L-R	TTGTTGGTAATTGTGGATCCTGGCGTGCTCGATGTCGG
MSR-190L-F	GGAGAGGACACGCTGGATCCATATAGTTTATGGGAGCTTGTGCTG
MSR-190L-R	TTGTTGGTAATTGTGGATCCTGTCGATCGATATATCGAACTGATC
EATB-190L-F	GGAGAGGACACGCTGGATCCACGTGTCAAGGGTTCAATGT
EATB-190L-R	TTGTTGGTAATTGTGGATCCGAGTGTTCCAGTGATCAGTAGG
bHLH-190L-F	GGAGAGGACACGCTGGATCCCCCTCCATCCCCTAATATAAGGAA
bHLH-190L-R	TTGTTGGTAATTGTGGATCCGGGGTGTATGGGGAGGTG
ChIP-qPCR
CqMSR2-F	CAAGTCGGACCCAACACG
CqMSR2-R	AGTACGATTTACGTGGCGTG
CqMST6-F	ACTTGTCCACGCGTCAGATA
CqMST6-R	CTCGGCCACGAATCAGATG
CqSWT4-F	CGCACGCAAACCAAATCT
CqSWT4-R	TGACGGTCTTGGTGGTCAG
CqEATB-F	ACAACATGTTCATCATACTGCA
CqEATB-R	TCCTCTCCCCTCTACTGGT
