## Supplemental Dataset S3 for "A Heat Stress Responsive NAC Transcription Factor Heterodimer Plays Key Roles in Rice Grain Filling"

### Sheet: Quality of RNA-Seq Data
Supplementary Dataset S3. Quality of Sequencing Data.
Quality of RNA-Seq Data
Sample	Raw Reads	Clean Reads	Raw Base(G)	Clean Base(G)	Effective Rate(%)	Error Rate(%)	Q20(%)	Q30(%)	GC Content(%)
ZH11H-1	26870920	26503518	8.06	7.95	98.63	0.02	96.69	91.51	56.45
ZH11H-2	28182422	27939581	8.45	8.38	99.14	0.02	96.34	90.78	56.51
ZH11H-3	24728583	24403138	7.42	7.32	98.68	0.02	96.37	90.84	57.01
OX127H-1	30331755	30052947	9.1	9.02	99.08	0.02	96.81	91.73	57.32
OX127H-2	24093944	23741976	7.23	7.12	98.54	0.02	96.87	91.84	57.42
OX127H-3	28393479	28049374	8.52	8.41	98.79	0.02	96.58	91.23	58.5
OX129H-1	28803099	28264498	8.64	8.48	98.13	0.02	96.73	91.68	57.08
OX129H-2	5729181	5498310	1.72	1.65	95.97	0.02	96.92	92.05	54.07
OX129H-3	29870199	29339543	8.96	8.8	98.22	0.02	96.69	91.53	56.63
onac127H-1	26636909	26316882	7.99	7.9	98.8	0.02	96.54	91.22	57.09
onac127H-2	28098535	27455028	8.43	8.24	97.71	0.02	96.58	91.23	57.47
onac127H-3	28046339	27757448	8.41	8.33	98.97	0.02	96.44	90.94	56.33
onac129H-1	27974887	27647720	8.39	8.29	98.83	0.02	96.5	91.08	57.13
onac129H-2	26782286	26477261	8.03	7.94	98.86	0.02	97.14	92.5	57.55
onac129H-3	23913206	23602000	7.17	7.08	98.7	0.02	96.5	91.14	57.43
ZH11N-1	28774770	28340946	8.63	8.5	98.49	0.02	96.58	91.45	64.25
ZH11N-2	25477512	25187714	7.64	7.56	98.86	0.02	96.62	91.47	63.85
ZH11N-3	28795090	28385814	8.64	8.52	98.58	0.02	96.56	91.38	64.35
OX127N-1	28467649	27956935	8.54	8.39	98.21	0.02	96.75	91.88	63.87
OX127N-2	30831555	30490626	9.25	9.15	98.89	0.02	96.72	91.7	63.23
OX127N-3	32727156	32524072	9.82	9.76	99.38	0.02	95.91	89.98	63.6
OX129N-1	30825989	30668821	9.25	9.2	99.49	0.02	96	90.18	63.58
OX129N-2	27625430	27326354	8.29	8.2	98.92	0.02	96.8	91.86	63.12
OX129N-3	27058345	26545014	8.12	7.96	98.1	0.02	95	87.65	63.45
onac127N-1	28139501	27824090	8.44	8.35	98.88	0.02	96.25	90.57	57.72
onac127N-2	26010103	25751791	7.8	7.73	99.01	0.02	96.7	91.47	55.84
onac127N-3	30575160	30412342	9.17	9.12	99.47	0.02	96.55	91.18	57.45
onac129N-1	35214053	34918352	10.56	10.48	99.16	0.02	96.14	90.33	59.51
onac129N-2	24816161	24641764	7.44	7.39	99.3	0.02	96.85	91.87	59.2
onac129N-3	27819651	27565354	8.35	8.27	99.09	0.02	97.05	92.23	60.1

### Sheet: Quality of ChIP-Seq Data
Quality of ChIP-Seq Data
Sample	Raw Reads	Clean Reads	Raw Base(G)	Clean Base(G)	Effective Rate(%)	Error Rate(%)	Q20(%)	Q30(%)	GC Content(%)
OX127H-INPUT	10689136	10388870	3.21	3.12	97.19	0.02	97.75	93.56	43.23
OX127N-INPUT	9778313	9592422	2.93	2.88	98.1	0.02	97.88	93.8	43.3
OX129H-INPUT	12476747	12086989	3.74	3.63	96.88	0.02	97.81	93.64	43.71
OX129N-INPUT	11161593	10989429	3.35	3.3	98.46	0.02	97.77	93.5	43.16
OX127H-1	10201141	9606764	3.06	2.88	94.17	0.02	96.06	90.16	47.56
OX127H-2	11419793	10906463	3.43	3.27	95.5	0.02	94.95	87.85	46.67
OX127H-3	12053048	11765574	3.62	3.53	97.61	0.02	95.63	89.3	47.79
OX127N-1	14739596	14528039	4.42	4.36	98.56	0.02	95.75	89.71	52.34
OX127N-2	13055214	12831415	3.92	3.85	98.29	0.02	95.75	89.6	49.13
OX127N-3	15114529	14882466	4.53	4.46	98.46	0.02	95.37	88.82	47.66
OX129H-1	13339582	12539735	4	3.76	94	0.02	95.86	89.84	46.65
OX129H-2	14719611	14007801	4.42	4.2	95.16	0.02	95.69	89.41	47.09
OX129H-3	13048975	12469982	3.91	3.74	95.56	0.02	95.88	89.78	46.52
OX129N-1	11644484	11241497	3.49	3.37	96.54	0.02	95.66	89.37	47.45
OX129N-2	12576820	12332079	3.77	3.7	98.05	0.02	96.06	90.16	48.05
OX129N-3	11970203	11742435	3.59	3.52	98.1	0.02	95.95	89.91	45.84

### Sheet: Correlation in RNA-Seq
Correlation between replicate samples in RNA-Seq
	onac127H_rep1	onac127H_rep2	onac127H_rep3			onac127N_rep1	onac127N_rep2	onac127N_rep3
onac127H_rep1		0.999057	0.998042		onac127N_rep1		0.966265	0.966895
onac127H_rep2	0.999057		0.997571		onac127N_rep2	0.966265		0.991706
onac127H_rep3	0.998042	0.997571			onac127N_rep3	0.966895	0.991706
	onac129H_rep1	onac129H_rep2	onac129H_rep3			onac129N_rep1	onac129N_rep2	onac129N_rep3
onac129H_rep1		0.999496	0.999257		onac129N_rep1		0.966445	0.967735
onac129H_rep2	0.999496		0.999547		onac129N_rep2	0.966445		0.996703
onac129H_rep3	0.999257	0.999547			onac129N_rep3	0.967735	0.996703
	OX127H_rep1	OX127H_rep2	OX127H_rep3			OX127N_rep1	OX127N_rep2	OX127N_rep3
OX127H_rep1		0.995196	0.994429		OX127N_rep1		0.996633	0.995744
OX127H_rep2	0.995196		0.996773		OX127N_rep2	0.996633		0.99779
OX127H_rep3	0.994429	0.996773			OX127N_rep3	0.995744	0.99779
	OX129H_rep1	OX129H_rep2	OX129H_rep3			OX129N_rep1	OX129N_rep2	OX129N_rep3
OX129H_rep1		0.994808	0.999214		OX129N_rep1		0.998325	0.99433
OX129H_rep2	0.994808		0.994807		OX129N_rep2	0.998325		0.997624
OX129H_rep3	0.999214	0.994807			OX129N_rep3	0.99433	0.997624
	ZH11H_rep1	ZH11H_rep2	ZH11H_rep3			ZH11N_rep1	ZH11N_rep2	ZH11N_rep3
ZH11H_rep1		0.999614	0.999199		ZH11N_rep1		0.99429	0.998099
ZH11H_rep2	0.999614		0.999137		ZH11N_rep2	0.99429		0.991938
ZH11H_rep3	0.999199	0.999137			ZH11N_rep3	0.998099	0.991938
